# Development of a universal imaging “phenome” using Shape, Appearance and Motion (SAM) features and the SAM Observation Tool (SPOT)

**DOI:** 10.1101/2025.11.28.691105

**Authors:** Felix Y. Zhou, Adam Norton-Steele, Lewis Marsh, Helen M. Byrne, Heather A. Harrington, Xin Lu

**Affiliations:** Ludwig Institute for Cancer Research, Nuffield Department of Medicine, University of Oxford, Oxford, OX3 7DQ, UK; Lyda Hill Department of Bioinformatics, University of Texas Southwestern Medical Center, Dallas, TX, USA; Novo Nordisk Research Centre Oxford (NNRCO), Innovation Building, Roosevelt Dr, Headington, Oxford, OX3 7FZ, UK; Mathematical Institute, University of Oxford, Woodstock Road, Oxford OX2 6GG, UK; Max Planck Institute of Molecular Cell Biology and Genetics, Dresden, Germany

## Abstract

Cells are plastic, highly heterogeneous and change over time. High-content timelapse imaging promises to reveal dynamic cell behaviors, enabling more accurate identification of cell state and cell fate prediction for biological hypothesis generation and perturbation screens. To empower live-cell imaging based screen, we report the development of 1) a Shape, Appearance, Motion (SAM) “phenome”; a universal set of 2185 image-derived features that act as a image-“transcriptome” to comprehensively quantify an object’s instantaneous phenotype; 2) the SAM-Phenotype-Observation-Tool (SPOT), for image-“sequencing” analysis of phenomes. We validated the effectiveness of unbiased SAM-SPOT workflow on publicly available computer vision and 2D single cell imaging datasets. Importantly, we demonstrated that SAM-phenome outperformed features generated by deep learning AI models trained on >1 million fixed single cell and >5000 single cell video frames, respectively. SAM-phenome and SPOT delivers high-throughput, object-treatment-agnostic, comprehensive screening readouts of dynamics, promising to advance novel molecular target discovery and new medicine development.
