## Supplemental Table 2 for "Development of a universal imaging “phenome” using Shape, Appearance and Motion (SAM) features and the SAM Observation Tool (SPOT)"

### Sheet: SAM-S feats on MPEG-7 shapes
Experiment: unsupervised k-means clustering of MPEG-7 Shape Dataset with different possible SAM shape (SAM-S) descriptors
MPEG-7 database is a standard computer vision dataset for shape classification. 20 examples are provided from 70 shape categories as binary images. We extracted the contours of the shapes discretized with equally spaced 200 boundary points from which we computed SAM shape features. We compared both the full SAM shape descriptor (SAM-S) as well as its distinct component subset shape feature sets u…
	k-means clustering to identify MPEG-7 shape categories (k=70)
	Feature Descriptor	AMI	ARI	1/2*(AMI+ARI)	Average Ranking	Feature Scope
Subset features of SAM-A	Shape context, n=300	0.652	0.435	0.5435	3	Distribution
	Zernike moment, n=25	0.638	0.413	0.5255	4	Regional
	Geometrical, n=17	0.587	0.378	0.4825	5	Global
	chordal distance histograms, n=8	0.555	0.327	0.441	7	Distribution
	kernel Euler Characteristic Curve (kernel ECC), n=100 **	0.528	0.32	0.424	8	Distribution
	centroid statistics, n=5	0.51	0.296	0.403	9	Global
	Hu moments, n=7	0.469	0.2	0.3345	10	Regional
	Euler Characteristic Curve (ECC), n=1152	0.506	0.133	0.3195	11	Distribution
	Fourier features, n=99	0.275	0.114	0.1945	12	Regional
Full SAM Appearance descriptor (SAM-A)	SAM-S (ECC), n=1614	0.634	0.327	0.4805	6	Combination
	SAM-S (kernel ECC), n=562	0.71	0.518	0.614	1	Combination
Cellprofiler Shape features	Cellprofiler shape features, n=98	0.684	0.466	0.575	2	Combination
Negative control	Random label permutation	0	0	0	13	n/a
	** : kernel ECC is a dimensionality reduction of ECC features, based on comparing the similarity of ECC over multiple objects and therefore is not a direct measure but only computable over a given video dataset
AMI - adjusted mutual information score ( upper-bounded by 1) the larger the better.	https://scikit-learn.org/stable/modules/generated/sklearn.metrics.adjusted_mutual_info_score.html
ARI - adjusted rand index score ( -0.5 to 1.0). -0.5 = especially discordant, 0.0 = random labelings, 1.0 = perfect match	https://scikit-learn.org/stable/modules/generated/sklearn.metrics.adjusted_rand_score.html#sklearn.metrics.adjusted_rand_score

### Sheet: SAM-A feats on Brodatz Textures
Experiment: unsupervised k-means clustering of Brodatz Texture Images with different possible SAM appearance (SAM-A) descriptors
The normalized Brodatz texture database contains 112 unique 512x512 pixel texture images. Normalized refers to the use of an intensity normalization process to eliminate the original's grayscale background effect which provides a data bias that can overestimate a method's performance. To test SAM appearance descriptor (SAM-A), a 14,336 dataset of 64x64 pixel images were created by cropping each o…
	k-means clustering to identify Brodatz texture images (k=112)
	Feature Descriptor	AMI	ARI	1/2*(AMI+ARI)	Average Ranking	Feature Scope
Subset features of SAM-A	Haralick texture features, n=13	0.446	0.126	0.286	3	Distribution
	SIFT features, n=128	0.408	0.111	0.2595	4	Distribution
	Intensity statistics, n=8	0.195	0.025	0.11	5	Global + Regional
Full SAM Appearance descriptor (SAM-A)	SAM-A, n=149	0.464	0.141	0.3025	2	Combination
Cellprofiler Appearance features	Cellprofiler appearance features, n=98	0.487	0.143	0.315	1	Combination
Negative control	Random label permutation	-0.001	0	-0.0005	6	n/a
AMI - adjusted mutual information score ( upper-bounded by 1) the larger the better.	https://scikit-learn.org/stable/modules/generated/sklearn.metrics.adjusted_mutual_info_score.html
ARI - adjusted rand index score ( -0.5 to 1.0). -0.5 = especially discordant, 0.0 = random labelings, 1.0 = perfect match	https://scikit-learn.org/stable/modules/generated/sklearn.metrics.adjusted_rand_score.html#sklearn.metrics.adjusted_rand_score

### Sheet: SAM (all) feats on A2D
Experiment 1: unsupervised k-means clustering of A2D Dataset using SAM feature descriptor (full SAM (SAM-S + SAM-M + SAM-M))
There are 43 unique object-motion pairings in the A2D dataset e.g. adult-walking. We tested using SAM-S, SAM-A, SAM-M descriptors separately and together as the full SAM descriptor to correctly cluster the testing dataset of A2D into the 43 pairings using k-means clustering algorithm. As we know the correct number of clusters, we set k=43 and first fitted the k-means clusterer using the training …
	k-means clustering to identify object-motion pairings (k=43)
	Feature Descriptor	AMI	ARI	Ranking
Shape (S), Appearance (A), Motion(M) components of full SAM	SAM-S (kernel ECC), n=562	0.157	0.038	3
	SAM-A, n=149	0.182	0.052	2
	SAM-M, n=422	0.135	0.038	4
Full SAM feature descriptor	SAM (all, SAM-S + SAM-A + SAM-M), n =1133	0.202	0.062	1
Negative control	Random label permutation	0	0	5
AMI - adjusted mutual information score ( upper-bounded by 1) the larger the better.	https://scikit-learn.org/stable/modules/generated/sklearn.metrics.adjusted_mutual_info_score.html
ARI - adjusted rand index score ( -0.5 to 1.0). -0.5 = especially discordant, 0.0 = random labelings, 1.0 = perfect match	https://scikit-learn.org/stable/modules/generated/sklearn.metrics.adjusted_rand_score.html#sklearn.metrics.adjusted_rand_score
Experiment 2: supervised classification of A2D Dataset with Support Vector Machines (SVM) using SAM feature descriptor (full SAM (SAM-S + SAM-M + SAM-M))
There are 43 unique object-motion pairings in the A2D dataset e.g. adult-walking. We tested using SAM-S, SAM-A, SAM-M descriptors separately and together as the full SAM descriptor to correctly train a machine learning classifier, a radial basis function support vector machine (RBF-SVM) using the training dataset to correctly identify either the object, motion or object-motion pair in the testing…
												As point of comparison to kmeans clustering we can report the same scores of AMI and ARI from the RBF-SVM
	Training a RBF SVM to identify object / motion / object-motion
		Object (k=7)			Motion (k=9)			Object-Motion (k=43)				Object-Motion (k=43)
	Feature Descriptor	Acc	F1	Ranking on object	Acc	F1	Ranking on Motion	Acc	F1	Ranking Both		AMI	ARI	Ranking Both
Shape (S), Appearance (A), Motion(M) components of full SAM	SAM-S (kernel ECC), n=562	0.574	0.579	3	0.376	0.358	4	0.201	0.246	4		0.23	0.111	4
	SAM-A, n=149	0.591	0.608	2	0.422	0.405	3	0.289	0.273	3		0.273	0.149	3
	SAM-M, n=422	0.557	0.572	4	0.461	0.47	2	0.319	0.271	2		0.271	0.202	2
Full SAM feature descriptor	SAM (all, SAM-S + SAM-A + SAM-M), n =1133	0.686	0.693	1	0.538	0.535	1	0.341	0.41	1		0.371	0.263	1
Negative control	Random label permutation	0.003	0.003	5	0.004	0	5	0	0	5		0	0	5
Acc. : balanced accuracy score. The fraction of correctly classified instances accounting for imbalance between classes (0-1). 0 = random, 1=perfect match	https://scikit-learn.org/stable/modules/generated/sklearn.metrics.balanced_accuracy_score.html#sklearn.metrics.balanced_accuracy_score
F1: harmonic mean of the precision and recall 2*precision*recall/(precision + recall). (0-1) where 1 = perfect	https://scikit-learn.org/stable/modules/generated/sklearn.metrics.f1_score.html#sklearn.metrics.f1_score
