## Supplemental Table 3 for "Development of a universal imaging “phenome” using Shape, Appearance and Motion (SAM) features and the SAM Observation Tool (SPOT)"

### Sheet: Sheet 1
Experiment: supervised cell line classification of LIVECell Dataset with two layer MLP classifier trained using SPOT SAM features (SAM-S + SAM-A) or CNN autoencoder features
Total number of cells: 1,462,970
Total number of cells for training classifier: 1,011,452
Total number of cells for testing classifier: 451,518
	Training a MLP classifier to identify the 8 different cell lines from image features (test folder images)
		Cell line (k=8)
	Feature Descriptor	Acc	F1
Full SAM feature descriptor (after preprocessing (SPOT stage 4A, step i))	preprocessed SAM (SAM-S + SAM-A), n = 709	0.835	0.842
CNN autoencoder features (without feature normalization)	CNN autoencoder features, n = 512 (w/o norm.)	0.544	0.577
CNN autoencoder features (with feature normalization)	CNN autoencoder features, n = 512 (w/ norm.)	0.694	0.717
Acc. : balanced accuracy score. The fraction of correctly classified instances accounting for imbalance between classes (0-1). 0 = random, 1=perfect match	https://scikit-learn.org/stable/modules/generated/sklearn.metrics.balanced_accuracy_score.html#sklearn.metrics.balanced_accuracy_score
F1: harmonic mean of the precision and recall 2*precision*recall/(precision + recall). (0-1) where 1 = perfect	https://scikit-learn.org/stable/modules/generated/sklearn.metrics.f1_score.html#sklearn.metrics.f1_score
