## Supplemental Table 4 for "Development of a universal imaging “phenome” using Shape, Appearance and Motion (SAM) features and the SAM Observation Tool (SPOT)"

### Sheet: Sheet 1
Experiment: supervised cell division stage classification of HeLa cell histone H2B Dataset with RBF-SVM classifier trained using SPOT SAM features (full SAM (SAM-S + SAM-A + SAM-M)) or CNN-LSTM autoencoder features
Total number of cells: 12,714
Total number of cells for training classifier: 7098
Total number of cells for testing classifier: 5616
	Training a RBF-SVM classifier to identify the 8 different cell lines from image features (test folder images)
		Cell line (k=8)
	Feature Descriptor	Acc	F1
Full SAM feature descriptor (after preprocessing (SPOT stage 4A, step i))	preprocessed SAM (SAM-S + SAM-A + SAM-M), n = 186	0.649	0.708
CNN-LSTM autoencoder features (temporal context of 5 frames) (without feature normalization)	CNN-LSTM autoencoder features, n = 256 (w/o norm.)	0.46	0.529
CNN-LSTM autoencoder features (temporal context of 5 frames) (with feature normalization)	CNN-LSTM autoencoder features, n = 256 (w/ norm.)	0.454	0.509
Acc. : balanced accuracy score. The fraction of correctly classified instances accounting for imbalance between classes (0-1). 0 = random, 1=perfect match	https://scikit-learn.org/stable/modules/generated/sklearn.metrics.balanced_accuracy_score.html#sklearn.metrics.balanced_accuracy_score
F1: harmonic mean of the precision and recall 2*precision*recall/(precision + recall). (0-1) where 1 = perfect	https://scikit-learn.org/stable/modules/generated/sklearn.metrics.f1_score.html#sklearn.metrics.f1_score
